# Step-wise increases in *FT1* expression regulate seasonal progression of flowering in wheat (*Triticum aestivum* L.)

**DOI:** 10.1101/2020.06.30.181396

**Authors:** Adam Gauley, Scott A. Boden

## Abstract

Flowering is regulated by genes that respond to changing daylengths and temperature, which have been well-studied using controlled conditions; however, the molecular processes underpinning flowering in nature remain poorly understood. Here, we investigate the genetic pathways that coordinate flowering and inflorescence development of wheat as daylengths extend naturally in the field, using lines that contain variant alleles for the key photoperiod gene, *Photoperiod-1* (*Ppd-1*). We found flowering involves a step-wise increase in the expression of *FLOWERING LOCUS T1* (*FT1*), which initiates under day-neutral conditions of early spring. The incremental rise in *FT1* expression is overridden in plants that contain a photoperiod-insensitive allele of *Ppd-1*, which hastens the completion of spikelet development and accelerates flowering time. The accelerated inflorescence development of photoperiod-insensitive lines is promoted by advanced seasonal expression of floral meristem identity genes. The completion of spikelet formation is promoted by *FLOWERING LOCUS T2*, which regulates spikelet number and is activated by *Ppd-1*. In wheat, flowering under natural photoperiods is regulated by step-wise increases in the expression of *FT1*, which responds dynamically to extending daylengths to promote early inflorescence development. This research provides a strong foundation to improve yield potential by fine-tuning the photoperiod-dependent control of inflorescence development.
