## Supplementary dataset for "Step-wise increases in *FT1* expression regulate seasonal progression of flowering in wheat (*Triticum aestivum* L.)"

### Sheet: Ppd-D1
Daylengh	Genotype compared to WT	ZT	Condition	p.value	method	alternative			Daylengh	Genotype compared to WT	ZT	Condition	p.value	method	alternative
9	Ppd-D1a	0	Field	0.324559	Two Sample t-test	two.sided			9	Ppd-D1a	0	Glasshouse	0.0180502	Two Sample t-test	two.sided
9	ppd-1	0	Field	0.369388	Two Sample t-test	two.sided			9	ppd-1	0	Glasshouse	0.00723582	Two Sample t-test	two.sided
9	Ppd-D1a	3	Field	0.405247	Two Sample t-test	two.sided			9	Ppd-D1a	3	Glasshouse	0.656389	Two Sample t-test	two.sided
9	ppd-1	3	Field	0.899521	Two Sample t-test	two.sided			9	ppd-1	3	Glasshouse	0.00419566	Two Sample t-test	two.sided
9	Ppd-D1a	6	Field	0.0929685	Two Sample t-test	two.sided			9	Ppd-D1a	6	Glasshouse	0.080995	Two Sample t-test	two.sided
9	ppd-1	6	Field	0.0764212	Two Sample t-test	two.sided			9	ppd-1	6	Glasshouse	0.133982	Two Sample t-test	two.sided
9	Ppd-D1a	9	Field	0.119946	Two Sample t-test	two.sided			9	Ppd-D1a	9	Glasshouse	0.931793	Two Sample t-test	two.sided
9	ppd-1	9	Field	0.0301826	Two Sample t-test	two.sided			9	ppd-1	9	Glasshouse	0.00852764	Two Sample t-test	two.sided
9	Ppd-D1a	12	Field	0.374043	Two Sample t-test	two.sided			9	Ppd-D1a	12	Glasshouse	0.282833	Two Sample t-test	two.sided
9	ppd-1	12	Field	0.098702	Two Sample t-test	two.sided			9	ppd-1	12	Glasshouse	0.0242087	Two Sample t-test	two.sided
9	Ppd-D1a	16	Field	0.0135483	Two Sample t-test	two.sided			9	Ppd-D1a	16	Glasshouse	0.00238543	Two Sample t-test	two.sided
9	ppd-1	16	Field	0.402234	Two Sample t-test	two.sided			9	ppd-1	16	Glasshouse	0.332609	Two Sample t-test	two.sided
9	Ppd-D1a	20	Field	0.826042	Two Sample t-test	two.sided			9	Ppd-D1a	20	Glasshouse	0.014047	Two Sample t-test	two.sided
9	ppd-1	20	Field	0.226695	Two Sample t-test	two.sided			9	ppd-1	20	Glasshouse	0.108863	Two Sample t-test	two.sided
10	Ppd-D1a	0	Field	0.0220146	Two Sample t-test	two.sided			10	Ppd-D1a	0	Glasshouse	0.00285936	Two Sample t-test	two.sided
10	ppd-1	0	Field	0.502476	Two Sample t-test	two.sided			10	ppd-1	0	Glasshouse	0.0286508	Two Sample t-test	two.sided
10	Ppd-D1a	3	Field	0.324432	Two Sample t-test	two.sided			10	Ppd-D1a	3	Glasshouse	0.0181567	Two Sample t-test	two.sided
10	ppd-1	3	Field	0.0955154	Two Sample t-test	two.sided			10	ppd-1	3	Glasshouse	0.0827361	Two Sample t-test	two.sided
10	Ppd-D1a	6	Field	0.315816	Two Sample t-test	two.sided			10	Ppd-D1a	6	Glasshouse	0.436789	Two Sample t-test	two.sided
10	ppd-1	6	Field	0.496873	Two Sample t-test	two.sided			10	ppd-1	6	Glasshouse	0.0119957	Two Sample t-test	two.sided
10	Ppd-D1a	9	Field	0.148668	Two Sample t-test	two.sided			10	Ppd-D1a	9	Glasshouse	0.93808	Two Sample t-test	two.sided
10	ppd-1	9	Field	0.0877681	Two Sample t-test	two.sided			10	ppd-1	9	Glasshouse	0.0176425	Two Sample t-test	two.sided
10	Ppd-D1a	10	Field	0.354772	Two Sample t-test	two.sided			10	Ppd-D1a	10	Glasshouse	0.627122	Two Sample t-test	two.sided
10	ppd-1	10	Field	0.693167	Two Sample t-test	two.sided			10	ppd-1	10	Glasshouse	0.000844774	Two Sample t-test	two.sided
10	Ppd-D1a	12	Field	0.265888	Two Sample t-test	two.sided			10	Ppd-D1a	12	Glasshouse	0.789206	Two Sample t-test	two.sided
10	ppd-1	12	Field	0.202015	Two Sample t-test	two.sided			10	ppd-1	12	Glasshouse	0.00650007	Two Sample t-test	two.sided
10	Ppd-D1a	16	Field	0.049534	Two Sample t-test	two.sided			10	Ppd-D1a	16	Glasshouse	0.0802193	Two Sample t-test	two.sided
10	ppd-1	16	Field	0.196943	Two Sample t-test	two.sided			10	ppd-1	16	Glasshouse	0.057271	Two Sample t-test	two.sided
10	Ppd-D1a	20	Field	0.306413	Two Sample t-test	two.sided			10	Ppd-D1a	20	Glasshouse	0.00922145	Two Sample t-test	two.sided
10	ppd-1	20	Field	0.250531	Two Sample t-test	two.sided			10	ppd-1	20	Glasshouse	0.100571	Two Sample t-test	two.sided
11	Ppd-D1a	0	Field	0.0286047	Two Sample t-test	two.sided			11	Ppd-D1a	0	Glasshouse	0.207976	Two Sample t-test	two.sided
11	ppd-1	0	Field	0.0575021	Two Sample t-test	two.sided			11	ppd-1	0	Glasshouse	0.015906	Two Sample t-test	two.sided
11	Ppd-D1a	3	Field	0.693296	Two Sample t-test	two.sided			11	Ppd-D1a	3	Glasshouse	0.21418	Two Sample t-test	two.sided
11	ppd-1	3	Field	0.102482	Two Sample t-test	two.sided			11	ppd-1	3	Glasshouse	0.00124175	Two Sample t-test	two.sided
11	Ppd-D1a	6	Field	0.0334808	Two Sample t-test	two.sided			11	Ppd-D1a	6	Glasshouse	0.612976	Two Sample t-test	two.sided
11	ppd-1	6	Field	0.03372	Two Sample t-test	two.sided			11	ppd-1	6	Glasshouse	0.00374552	Two Sample t-test	two.sided
11	Ppd-D1a	9	Field	0.258544	Two Sample t-test	two.sided			11	Ppd-D1a	9	Glasshouse	0.492629	Two Sample t-test	two.sided
11	ppd-1	9	Field	0.160064	Two Sample t-test	two.sided			11	ppd-1	9	Glasshouse	0.0487249	Two Sample t-test	two.sided
11	Ppd-D1a	11	Field	0.300547	Two Sample t-test	two.sided			11	Ppd-D1a	11	Glasshouse	0.650593	Two Sample t-test	two.sided
11	ppd-1	11	Field	0.602403	Two Sample t-test	two.sided			11	ppd-1	11	Glasshouse	0.0353232	Two Sample t-test	two.sided
11	Ppd-D1a	12	Field	0.85796	Two Sample t-test	two.sided			11	Ppd-D1a	12	Glasshouse	0.998681	Two Sample t-test	two.sided
11	ppd-1	12	Field	0.341471	Two Sample t-test	two.sided			11	ppd-1	12	Glasshouse	0.00287751	Two Sample t-test	two.sided
11	Ppd-D1a	16	Field	0.0856949	Two Sample t-test	two.sided			11	Ppd-D1a	16	Glasshouse	0.0482713	Two Sample t-test	two.sided
11	ppd-1	16	Field	0.534492	Two Sample t-test	two.sided			11	ppd-1	16	Glasshouse	0.217409	Two Sample t-test	two.sided
11	Ppd-D1a	20	Field	0.00194297	Two Sample t-test	two.sided			11	Ppd-D1a	20	Glasshouse	0.00596474	Two Sample t-test	two.sided
11	ppd-1	20	Field	0.325775	Two Sample t-test	two.sided			11	ppd-1	20	Glasshouse	0.00327872	Two Sample t-test	two.sided
12	Ppd-D1a	0	Field	0.00425349	Two Sample t-test	two.sided			12	Ppd-D1a	0	Glasshouse	0.476094	Two Sample t-test	two.sided
12	ppd-1	0	Field	0.0230052	Two Sample t-test	two.sided			12	ppd-1	0	Glasshouse	0.133694	Two Sample t-test	two.sided
12	Ppd-D1a	3	Field	0.726006	Two Sample t-test	two.sided			12	Ppd-D1a	3	Glasshouse	0.080333	Two Sample t-test	two.sided
12	ppd-1	3	Field	0.0173886	Two Sample t-test	two.sided			12	ppd-1	3	Glasshouse	0.00519506	Two Sample t-test	two.sided
12	Ppd-D1a	6	Field	0.651034	Two Sample t-test	two.sided			12	Ppd-D1a	6	Glasshouse	0.014606	Two Sample t-test	two.sided
12	ppd-1	6	Field	0.0799183	Two Sample t-test	two.sided			12	ppd-1	6	Glasshouse	0.113896	Two Sample t-test	two.sided
12	Ppd-D1a	9	Field	0.563877	Two Sample t-test	two.sided			12	Ppd-D1a	9	Glasshouse	0.0605515	Two Sample t-test	two.sided
12	ppd-1	9	Field	0.0464456	Two Sample t-test	two.sided			12	ppd-1	9	Glasshouse	0.0010206	Two Sample t-test	two.sided
12	Ppd-D1a	12	Field	0.885384	Two Sample t-test	two.sided			12	Ppd-D1a	12	Glasshouse	0.854355	Two Sample t-test	two.sided
12	ppd-1	12	Field	0.247196	Two Sample t-test	two.sided			12	ppd-1	12	Glasshouse	0.0279765	Two Sample t-test	two.sided
12	Ppd-D1a	16	Field	0.740899	Two Sample t-test	two.sided			12	Ppd-D1a	16	Glasshouse	0.0764577	Two Sample t-test	two.sided
12	ppd-1	16	Field	0.216045	Two Sample t-test	two.sided			12	ppd-1	16	Glasshouse	0.0197189	Two Sample t-test	two.sided
12	Ppd-D1a	20	Field	0.0293294	Two Sample t-test	two.sided			12	Ppd-D1a	20	Glasshouse	0.0959681	Two Sample t-test	two.sided
12	ppd-1	20	Field	0.495319	Two Sample t-test	two.sided			12	ppd-1	20	Glasshouse	0.09441	Two Sample t-test	two.sided
13	Ppd-D1a	0	Field	0.035252	Two Sample t-test	two.sided			13	Ppd-D1a	0	Glasshouse	0.00259798	Two Sample t-test	two.sided
13	ppd-1	0	Field	0.0307467	Two Sample t-test	two.sided			13	ppd-1	0	Glasshouse	0.0810595	Two Sample t-test	two.sided
13	Ppd-D1a	3	Field	0.591641	Two Sample t-test	two.sided			13	Ppd-D1a	3	Glasshouse	0.0164127	Two Sample t-test	two.sided
13	ppd-1	3	Field	0.0932148	Two Sample t-test	two.sided			13	ppd-1	3	Glasshouse	0.0309132	Two Sample t-test	two.sided
13	Ppd-D1a	6	Field	0.0425529	Two Sample t-test	two.sided			13	Ppd-D1a	6	Glasshouse	0.289105	Two Sample t-test	two.sided
13	ppd-1	6	Field	0.0437399	Two Sample t-test	two.sided			13	ppd-1	6	Glasshouse	0.0277834	Two Sample t-test	two.sided
13	Ppd-D1a	9	Field	0.881087	Two Sample t-test	two.sided			13	Ppd-D1a	9	Glasshouse	0.104547	Two Sample t-test	two.sided
13	ppd-1	9	Field	0.494893	Two Sample t-test	two.sided			13	ppd-1	9	Glasshouse	0.00306869	Two Sample t-test	two.sided
13	Ppd-D1a	12	Field	0.263918	Two Sample t-test	two.sided			13	Ppd-D1a	12	Glasshouse	0.107729	Two Sample t-test	two.sided
13	ppd-1	12	Field	0.238589	Two Sample t-test	two.sided			13	ppd-1	12	Glasshouse	0.0486865	Two Sample t-test	two.sided
13	Ppd-D1a	13	Field	0.186542	Two Sample t-test	two.sided			13	Ppd-D1a	13	Glasshouse	0.00344612	Two Sample t-test	two.sided
13	ppd-1	13	Field	0.0130378	Two Sample t-test	two.sided			13	ppd-1	13	Glasshouse	0.000279717	Two Sample t-test	two.sided
13	Ppd-D1a	16	Field	0.359505	Two Sample t-test	two.sided			13	Ppd-D1a	16	Glasshouse	0.388211	Two Sample t-test	two.sided
13	ppd-1	16	Field	0.363043	Two Sample t-test	two.sided			13	ppd-1	16	Glasshouse	0.299326	Two Sample t-test	two.sided
13	Ppd-D1a	20	Field	0.0542203	Two Sample t-test	two.sided			13	Ppd-D1a	20	Glasshouse	0.00364494	Two Sample t-test	two.sided
13	ppd-1	20	Field	0.0744101	Two Sample t-test	two.sided			13	ppd-1	20	Glasshouse	0.137934	Two Sample t-test	two.sided

### Sheet: FT1
Daylengh	Genotype compared to WT	ZT	Condition	p.value	method	alternative		Daylengh	Genotype compared to WT	ZT	Condition	p.value	method	alternative
9	Ppd-D1a	0	Field	0.776488	Two Sample t-test	two.sided		10	Ppd-D1a	0	Glasshouse	0.274788	Two Sample t-test	two.sided
9	ppd-1	0	Field	0.695584	Two Sample t-test	two.sided		10	ppd-1	0	Glasshouse	0.311601	Two Sample t-test	two.sided
9	Ppd-D1a	3	Field	0.10011	Two Sample t-test	two.sided		10	Ppd-D1a	3	Glasshouse	0.000267934	Two Sample t-test	two.sided
9	ppd-1	3	Field	0.302032	Two Sample t-test	two.sided		10	ppd-1	3	Glasshouse	0.25046	Two Sample t-test	two.sided
9	Ppd-D1a	6	Field	0.224994	Two Sample t-test	two.sided		10	Ppd-D1a	6	Glasshouse	7.70374e-05	Two Sample t-test	two.sided
9	ppd-1	6	Field	0.404363	Two Sample t-test	two.sided		10	ppd-1	6	Glasshouse	0.0919845	Two Sample t-test	two.sided
9	Ppd-D1a	9	Field	0.155403	Two Sample t-test	two.sided		10	Ppd-D1a	9	Glasshouse	0.0161735	Two Sample t-test	two.sided
9	ppd-1	9	Field	0.596099	Two Sample t-test	two.sided		10	ppd-1	9	Glasshouse	0.238286	Two Sample t-test	two.sided
9	Ppd-D1a	12	Field	0.298387	Two Sample t-test	two.sided		10	Ppd-D1a	10	Glasshouse	9.21312e-05	Two Sample t-test	two.sided
9	ppd-1	12	Field	0.063154	Two Sample t-test	two.sided		10	ppd-1	10	Glasshouse	0.0152395	Two Sample t-test	two.sided
9	Ppd-D1a	16	Field	0.579647	Two Sample t-test	two.sided		10	Ppd-D1a	12	Glasshouse	0.127105	Two Sample t-test	two.sided
9	ppd-1	16	Field	0.348563	Two Sample t-test	two.sided		10	ppd-1	12	Glasshouse	0.061232	Two Sample t-test	two.sided
9	Ppd-D1a	20	Field	0.457507	Two Sample t-test	two.sided		10	Ppd-D1a	16	Glasshouse	0.000399948	Two Sample t-test	two.sided
9	ppd-1	20	Field	0.778478	Two Sample t-test	two.sided		10	ppd-1	16	Glasshouse	0.340319	Two Sample t-test	two.sided
								10	Ppd-D1a	20	Glasshouse	0.330171	Two Sample t-test	two.sided
10	Ppd-D1a	0	Field	0.003092	Two Sample t-test	two.sided		10	ppd-1	20	Glasshouse	0.474465	Two Sample t-test	two.sided
10	ppd-1	0	Field	0.051347	Two Sample t-test	two.sided
10	Ppd-D1a	3	Field	0.000218	Two Sample t-test	two.sided		11	Ppd-D1a	0	Glasshouse	0.81573	Two Sample t-test	two.sided
10	ppd-1	3	Field	0.264172	Two Sample t-test	two.sided		11	ppd-1	0	Glasshouse	0.913842	Two Sample t-test	two.sided
10	Ppd-D1a	6	Field	0.01412	Two Sample t-test	two.sided		11	Ppd-D1a	3	Glasshouse	0.0379217	Two Sample t-test	two.sided
10	ppd-1	6	Field	0.679559	Two Sample t-test	two.sided		11	ppd-1	3	Glasshouse	0.402636	Two Sample t-test	two.sided
10	Ppd-D1a	9	Field	0.006976	Two Sample t-test	two.sided		11	Ppd-D1a	6	Glasshouse	0.0915493	Two Sample t-test	two.sided
10	ppd-1	9	Field	0.774849	Two Sample t-test	two.sided		11	ppd-1	6	Glasshouse	0.785153	Two Sample t-test	two.sided
10	Ppd-D1a	10	Field	0.015121	Two Sample t-test	two.sided		11	Ppd-D1a	9	Glasshouse	0.129016	Two Sample t-test	two.sided
10	ppd-1	10	Field	0.616521	Two Sample t-test	two.sided		11	ppd-1	9	Glasshouse	0.261932	Two Sample t-test	two.sided
10	Ppd-D1a	12	Field	0.150965	Two Sample t-test	two.sided		11	Ppd-D1a	11	Glasshouse	0.00477116	Two Sample t-test	two.sided
10	ppd-1	12	Field	0.490694	Two Sample t-test	two.sided		11	ppd-1	11	Glasshouse	0.325749	Two Sample t-test	two.sided
10	Ppd-D1a	16	Field	0.000206	Two Sample t-test	two.sided		11	Ppd-D1a	12	Glasshouse	0.0381332	Two Sample t-test	two.sided
10	ppd-1	16	Field	0.547388	Two Sample t-test	two.sided		11	ppd-1	12	Glasshouse	0.758309	Two Sample t-test	two.sided
10	Ppd-D1a	20	Field	0.043375	Two Sample t-test	two.sided		11	Ppd-D1a	16	Glasshouse	0.000406186	Two Sample t-test	two.sided
10	ppd-1	20	Field	0.643716	Two Sample t-test	two.sided		11	ppd-1	16	Glasshouse	0.000758757	Two Sample t-test	two.sided
								11	Ppd-D1a	20	Glasshouse	0.330171	Two Sample t-test	two.sided
11	Ppd-D1a	0	Field	4.76e-05	Two Sample t-test	two.sided		11	ppd-1	20	Glasshouse	0.539431	Two Sample t-test	two.sided
11	ppd-1	0	Field	0.157005	Two Sample t-test	two.sided
11	Ppd-D1a	3	Field	0.182048	Two Sample t-test	two.sided		12	Ppd-D1a	0	Glasshouse	0.000857758	Two Sample t-test	two.sided
11	ppd-1	3	Field	0.55223	Two Sample t-test	two.sided		12	ppd-1	0	Glasshouse	0.420481	Two Sample t-test	two.sided
11	Ppd-D1a	6	Field	0.010858	Two Sample t-test	two.sided		12	Ppd-D1a	3	Glasshouse	0.00844118	Two Sample t-test	two.sided
11	ppd-1	6	Field	0.040659	Two Sample t-test	two.sided		12	ppd-1	3	Glasshouse	0.00483722	Two Sample t-test	two.sided
11	Ppd-D1a	9	Field	0.020908	Two Sample t-test	two.sided		12	Ppd-D1a	6	Glasshouse	0.000299972	Two Sample t-test	two.sided
11	ppd-1	9	Field	0.466125	Two Sample t-test	two.sided		12	ppd-1	6	Glasshouse	0.00739439	Two Sample t-test	two.sided
11	Ppd-D1a	11	Field	0.004809	Two Sample t-test	two.sided		12	Ppd-D1a	9	Glasshouse	0.00343524	Two Sample t-test	two.sided
11	ppd-1	11	Field	0.17144	Two Sample t-test	two.sided		12	ppd-1	9	Glasshouse	0.0473594	Two Sample t-test	two.sided
11	Ppd-D1a	12	Field	0.02231	Two Sample t-test	two.sided		12	Ppd-D1a	12	Glasshouse	0.0612709	Two Sample t-test	two.sided
11	ppd-1	12	Field	0.053127	Two Sample t-test	two.sided		12	ppd-1	12	Glasshouse	0.25382	Two Sample t-test	two.sided
11	Ppd-D1a	16	Field	0.000132	Two Sample t-test	two.sided		12	Ppd-D1a	16	Glasshouse	6.4005e-05	Two Sample t-test	two.sided
11	ppd-1	16	Field	0.092246	Two Sample t-test	two.sided		12	ppd-1	16	Glasshouse	0.00931707	Two Sample t-test	two.sided
11	Ppd-D1a	20	Field	0.008927	Two Sample t-test	two.sided		12	Ppd-D1a	20	Glasshouse	0.0332359	Two Sample t-test	two.sided
11	ppd-1	20	Field	0.033043	Two Sample t-test	two.sided		12	ppd-1	20	Glasshouse	0.635383	Two Sample t-test	two.sided
12	Ppd-D1a	0	Field	0.010816	Two Sample t-test	two.sided		13	Ppd-D1a	0	Glasshouse	0.0863339	Two Sample t-test	two.sided
12	ppd-1	0	Field	0.054231	Two Sample t-test	two.sided		13	ppd-1	0	Glasshouse	0.115532	Two Sample t-test	two.sided
12	Ppd-D1a	3	Field	0.093971	Two Sample t-test	two.sided		13	Ppd-D1a	3	Glasshouse	0.0474857	Two Sample t-test	two.sided
12	ppd-1	3	Field	0.007003	Two Sample t-test	two.sided		13	ppd-1	3	Glasshouse	0.0152812	Two Sample t-test	two.sided
12	Ppd-D1a	6	Field	0.09364	Two Sample t-test	two.sided		13	Ppd-D1a	6	Glasshouse	0.00193391	Two Sample t-test	two.sided
12	ppd-1	6	Field	0.035497	Two Sample t-test	two.sided		13	ppd-1	6	Glasshouse	0.0590178	Two Sample t-test	two.sided
12	Ppd-D1a	9	Field	0.045722	Two Sample t-test	two.sided		13	Ppd-D1a	9	Glasshouse	0.0239163	Two Sample t-test	two.sided
12	ppd-1	9	Field	0.0161	Two Sample t-test	two.sided		13	ppd-1	9	Glasshouse	0.0026673	Two Sample t-test	two.sided
12	Ppd-D1a	12	Field	0.095921	Two Sample t-test	two.sided		13	Ppd-D1a	12	Glasshouse	0.0320567	Two Sample t-test	two.sided
12	ppd-1	12	Field	0.099228	Two Sample t-test	two.sided		13	ppd-1	12	Glasshouse	0.178684	Two Sample t-test	two.sided
12	Ppd-D1a	16	Field	0.089474	Two Sample t-test	two.sided		13	Ppd-D1a	13	Glasshouse	0.024369	Two Sample t-test	two.sided
12	ppd-1	16	Field	0.0528	Two Sample t-test	two.sided		13	ppd-1	13	Glasshouse	0.333475	Two Sample t-test	two.sided
12	Ppd-D1a	20	Field	0.003226	Two Sample t-test	two.sided		13	Ppd-D1a	16	Glasshouse	0.322295	Two Sample t-test	two.sided
12	ppd-1	20	Field	0.813513	Two Sample t-test	two.sided		13	ppd-1	16	Glasshouse	0.0178522	Two Sample t-test	two.sided
								13	Ppd-D1a	20	Glasshouse	0.0219299	Two Sample t-test	two.sided
13	Ppd-D1a	0	Field	0.09868	Two Sample t-test	two.sided		13	ppd-1	20	Glasshouse	0.00745947	Two Sample t-test	two.sided
13	ppd-1	0	Field	0.006517	Two Sample t-test	two.sided
13	Ppd-D1a	3	Field	0.024155	Two Sample t-test	two.sided
13	ppd-1	3	Field	0.019632	Two Sample t-test	two.sided
13	Ppd-D1a	6	Field	0.133394	Two Sample t-test	two.sided
13	ppd-1	6	Field	0.001031	Two Sample t-test	two.sided
13	Ppd-D1a	9	Field	0.263367	Two Sample t-test	two.sided
13	ppd-1	9	Field	0.483986	Two Sample t-test	two.sided
13	Ppd-D1a	12	Field	0.042235	Two Sample t-test	two.sided
13	ppd-1	12	Field	0.125287	Two Sample t-test	two.sided
13	Ppd-D1a	13	Field	0.409654	Two Sample t-test	two.sided
13	ppd-1	13	Field	0.074239	Two Sample t-test	two.sided
13	Ppd-D1a	16	Field	0.03305	Two Sample t-test	two.sided
13	ppd-1	16	Field	0.13815	Two Sample t-test	two.sided
13	Ppd-D1a	20	Field	0.003585	Two Sample t-test	two.sided
13	ppd-1	20	Field	0.02001	Two Sample t-test	two.sided

### Sheet: Ppd-B1
Daylengh	Genotype compared to WT	ZT	Condition	p.value	method	alternative
9	Ppd-D1a	0	Field	0.433288	Two Sample t-test	two.sided
9	ppd-1	0	Field	0.110097	Two Sample t-test	two.sided
9	Ppd-D1a	3	Field	0.508097	Two Sample t-test	two.sided
9	ppd-1	3	Field	0.00201416	Two Sample t-test	two.sided
9	Ppd-D1a	6	Field	0.0776327	Two Sample t-test	two.sided
9	ppd-1	6	Field	0.00285395	Two Sample t-test	two.sided
9	Ppd-D1a	9	Field	0.739763	Two Sample t-test	two.sided
9	ppd-1	9	Field	0.0712323	Two Sample t-test	two.sided
9	Ppd-D1a	12	Field	0.999412	Two Sample t-test	two.sided
9	ppd-1	12	Field	0.0439166	Two Sample t-test	two.sided
9	Ppd-D1a	16	Field	0.259109	Two Sample t-test	two.sided
9	ppd-1	16	Field	0.0171197	Two Sample t-test	two.sided
9	Ppd-D1a	20	Field	0.541105	Two Sample t-test	two.sided
9	ppd-1	20	Field	0.0868345	Two Sample t-test	two.sided
10	Ppd-D1a	0	Field	0.0237838	Two Sample t-test	two.sided
10	ppd-1	0	Field	0.0017246	Two Sample t-test	two.sided
10	Ppd-D1a	3	Field	0.369792	Two Sample t-test	two.sided
10	ppd-1	3	Field	0.000809461	Two Sample t-test	two.sided
10	Ppd-D1a	6	Field	0.0195179	Two Sample t-test	two.sided
10	ppd-1	6	Field	0.00323162	Two Sample t-test	two.sided
10	Ppd-D1a	9	Field	0.468614	Two Sample t-test	two.sided
10	ppd-1	9	Field	0.00760201	Two Sample t-test	two.sided
10	Ppd-D1a	10	Field	0.272468	Two Sample t-test	two.sided
10	ppd-1	10	Field	0.0308601	Two Sample t-test	two.sided
10	Ppd-D1a	12	Field	0.508425	Two Sample t-test	two.sided
10	ppd-1	12	Field	0.000121039	Two Sample t-test	two.sided
10	Ppd-D1a	16	Field	0.981982	Two Sample t-test	two.sided
10	ppd-1	16	Field	0.00918047	Two Sample t-test	two.sided
10	Ppd-D1a	20	Field	0.55001	Two Sample t-test	two.sided
10	ppd-1	20	Field	0.647437	Two Sample t-test	two.sided
11	Ppd-D1a	0	Field	0.0237838	Two Sample t-test	two.sided
11	ppd-1	0	Field	0.0017246	Two Sample t-test	two.sided
11	Ppd-D1a	3	Field	0.369792	Two Sample t-test	two.sided
11	ppd-1	3	Field	0.000809461	Two Sample t-test	two.sided
11	Ppd-D1a	6	Field	0.0195179	Two Sample t-test	two.sided
11	ppd-1	6	Field	0.00323162	Two Sample t-test	two.sided
11	Ppd-D1a	9	Field	0.468614	Two Sample t-test	two.sided
11	ppd-1	9	Field	0.00760201	Two Sample t-test	two.sided
11	Ppd-D1a	11	Field	0.272468	Two Sample t-test	two.sided
11	ppd-1	11	Field	0.0308601	Two Sample t-test	two.sided
11	Ppd-D1a	12	Field	0.508425	Two Sample t-test	two.sided
11	ppd-1	12	Field	0.000121039	Two Sample t-test	two.sided
11	Ppd-D1a	16	Field	0.981982	Two Sample t-test	two.sided
11	ppd-1	16	Field	0.00918047	Two Sample t-test	two.sided
11	Ppd-D1a	20	Field	0.55001	Two Sample t-test	two.sided
11	ppd-1	20	Field	0.647437	Two Sample t-test	two.sided
12	Ppd-D1a	0	Field	0.0612438	Two Sample t-test	two.sided
12	ppd-1	0	Field	0.0270362	Two Sample t-test	two.sided
12	Ppd-D1a	3	Field	0.202334	Two Sample t-test	two.sided
12	ppd-1	3	Field	0.000634218	Two Sample t-test	two.sided
12	Ppd-D1a	6	Field	0.163755	Two Sample t-test	two.sided
12	ppd-1	6	Field	7.83283e-06	Two Sample t-test	two.sided
12	Ppd-D1a	9	Field	0.101693	Two Sample t-test	two.sided
12	ppd-1	9	Field	0.0388049	Two Sample t-test	two.sided
12	Ppd-D1a	12	Field	0.307621	Two Sample t-test	two.sided
12	ppd-1	12	Field	0.0106931	Two Sample t-test	two.sided
12	Ppd-D1a	16	Field	0.735309	Two Sample t-test	two.sided
12	ppd-1	16	Field	0.000632744	Two Sample t-test	two.sided
12	Ppd-D1a	20	Field	0.0757686	Two Sample t-test	two.sided
12	ppd-1	20	Field	0.51932	Two Sample t-test	two.sided
13	Ppd-D1a	0	Field	0.0556177	Two Sample t-test	two.sided
13	ppd-1	0	Field	0.00164536	Two Sample t-test	two.sided
13	Ppd-D1a	3	Field	0.059403	Two Sample t-test	two.sided
13	ppd-1	3	Field	0.0135967	Two Sample t-test	two.sided
13	Ppd-D1a	6	Field	0.911186	Two Sample t-test	two.sided
13	ppd-1	6	Field	0.000852217	Two Sample t-test	two.sided
13	Ppd-D1a	9	Field	0.595146	Two Sample t-test	two.sided
13	ppd-1	9	Field	0.458189	Two Sample t-test	two.sided
13	Ppd-D1a	12	Field	0.650144	Two Sample t-test	two.sided
13	ppd-1	12	Field	0.0512914	Two Sample t-test	two.sided
13	Ppd-D1a	13	Field	0.5423	Two Sample t-test	two.sided
13	ppd-1	13	Field	0.0525748	Two Sample t-test	two.sided
13	Ppd-D1a	16	Field	0.402283	Two Sample t-test	two.sided
13	ppd-1	16	Field	0.073382	Two Sample t-test	two.sided
13	Ppd-D1a	20	Field	0.955952	Two Sample t-test	two.sided
13	ppd-1	20	Field	0.035044	Two Sample t-test	two.sided

### Sheet: VRN1 leaves
Daylengh	Genotype compared to WT	ZT	Condition	p.value	method	alternative
10	Ppd-D1a	0	Field	0.426994	Two Sample t-test	two.sided
10	ppd-1	0	Field	0.0267005	Two Sample t-test	two.sided
10	Ppd-D1a	3	Field	0.00220633	Two Sample t-test	two.sided
10	ppd-1	3	Field	0.140573	Two Sample t-test	two.sided
10	Ppd-D1a	6	Field	0.915341	Two Sample t-test	two.sided
10	ppd-1	6	Field	0.2469	Two Sample t-test	two.sided
10	Ppd-D1a	9	Field	0.932191	Two Sample t-test	two.sided
10	ppd-1	9	Field	0.499402	Two Sample t-test	two.sided
10	Ppd-D1a	10	Field	0.246305	Two Sample t-test	two.sided
10	ppd-1	10	Field	0.200761	Two Sample t-test	two.sided
10	Ppd-D1a	12	Field	0.353101	Two Sample t-test	two.sided
10	ppd-1	12	Field	0.205909	Two Sample t-test	two.sided
10	Ppd-D1a	16	Field	0.457556	Two Sample t-test	two.sided
10	ppd-1	16	Field	0.041051	Two Sample t-test	two.sided
10	Ppd-D1a	20	Field	0.72904	Two Sample t-test	two.sided
10	ppd-1	20	Field	0.672604	Two Sample t-test	two.sided
11	Ppd-D1a	0	Field	0.0400902	Two Sample t-test	two.sided
11	ppd-1	0	Field	0.681828	Two Sample t-test	two.sided
11	Ppd-D1a	3	Field	0.29708	Two Sample t-test	two.sided
11	ppd-1	3	Field	0.689682	Two Sample t-test	two.sided
11	Ppd-D1a	6	Field	0.238503	Two Sample t-test	two.sided
11	ppd-1	6	Field	0.0370567	Two Sample t-test	two.sided
11	Ppd-D1a	9	Field	0.0803968	Two Sample t-test	two.sided
11	ppd-1	9	Field	0.715398	Two Sample t-test	two.sided
11	Ppd-D1a	11	Field	0.195621	Two Sample t-test	two.sided
11	ppd-1	11	Field	0.886897	Two Sample t-test	two.sided
11	Ppd-D1a	12	Field	0.253799	Two Sample t-test	two.sided
11	ppd-1	12	Field	0.578521	Two Sample t-test	two.sided
11	Ppd-D1a	16	Field	0.035386	Two Sample t-test	two.sided
11	ppd-1	16	Field	0.40699	Two Sample t-test	two.sided
11	Ppd-D1a	20	Field	0.0703296	Two Sample t-test	two.sided
11	ppd-1	20	Field	0.0782613	Two Sample t-test	two.sided
12	Ppd-D1a	0	Field	0.946629	Two Sample t-test	two.sided
12	ppd-1	0	Field	0.106089	Two Sample t-test	two.sided
12	Ppd-D1a	3	Field	0.0240744	Two Sample t-test	two.sided
12	ppd-1	3	Field	0.677063	Two Sample t-test	two.sided
12	Ppd-D1a	6	Field	0.0911807	Two Sample t-test	two.sided
12	ppd-1	6	Field	0.131241	Two Sample t-test	two.sided
12	Ppd-D1a	9	Field	0.267556	Two Sample t-test	two.sided
12	ppd-1	9	Field	0.798794	Two Sample t-test	two.sided
12	Ppd-D1a	12	Field	0.69489	Two Sample t-test	two.sided
12	ppd-1	12	Field	0.316148	Two Sample t-test	two.sided
12	Ppd-D1a	16	Field	0.596688	Two Sample t-test	two.sided
12	ppd-1	16	Field	0.564007	Two Sample t-test	two.sided
12	Ppd-D1a	20	Field	0.073786	Two Sample t-test	two.sided
12	ppd-1	20	Field	0.699613	Two Sample t-test	two.sided
13	Ppd-D1a	0	Field	0.511399	Two Sample t-test	two.sided
13	ppd-1	0	Field	0.0163118	Two Sample t-test	two.sided
13	Ppd-D1a	3	Field	0.124261	Two Sample t-test	two.sided
13	ppd-1	3	Field	0.43444	Two Sample t-test	two.sided
13	Ppd-D1a	6	Field	0.144508	Two Sample t-test	two.sided
13	ppd-1	6	Field	0.468115	Two Sample t-test	two.sided
13	Ppd-D1a	9	Field	0.693893	Two Sample t-test	two.sided
13	ppd-1	9	Field	0.888185	Two Sample t-test	two.sided
13	Ppd-D1a	12	Field	0.141334	Two Sample t-test	two.sided
13	ppd-1	12	Field	0.448282	Two Sample t-test	two.sided
13	Ppd-D1a	13	Field	0.190877	Two Sample t-test	two.sided
13	ppd-1	13	Field	0.154756	Two Sample t-test	two.sided
13	Ppd-D1a	16	Field	0.556808	Two Sample t-test	two.sided
13	ppd-1	16	Field	0.188082	Two Sample t-test	two.sided
13	Ppd-D1a	20	Field	0.293114	Two Sample t-test	two.sided
13	ppd-1	20	Field	0.142149	Two Sample t-test	two.sided

### Sheet: Meristem identity genes
Gene	Genotype compared to WT	Stage	Condition	p.value	method	alternative
SEP1-6	Ppd-D1a	VG	Field	0.0285048	Two Sample t-test	two.sided
SEP1-6	ppd-1	VG	Field	0.00412543	Two Sample t-test	two.sided
SEP1-6	Ppd-D1a	DR	Field	0.494441	Two Sample t-test	two.sided
SEP1-6	ppd-1	DR	Field	0.0024592	Two Sample t-test	two.sided
SEP1-6	Ppd-D1a	LP	Field	0.692645	Two Sample t-test	two.sided
SEP1-6	ppd-1	LP	Field	0.138123	Two Sample t-test	two.sided
SEP1-6	Ppd-D1a	TS	Field	0.953562	Two Sample t-test	two.sided
SEP1-6	ppd-1	TS	Field	0.000847885	Two Sample t-test	two.sided
VRN1	Ppd-D1a	VG	Field	0.647746	Two Sample t-test	two.sided
VRN1	ppd-1	VG	Field	0.447031	Two Sample t-test	two.sided
VRN1	Ppd-D1a	DR	Field	0.461234	Two Sample t-test	two.sided
VRN1	ppd-1	DR	Field	0.158476	Two Sample t-test	two.sided
VRN1	Ppd-D1a	LP	Field	0.973122	Two Sample t-test	two.sided
VRN1	ppd-1	LP	Field	0.0736203	Two Sample t-test	two.sided
VRN1	Ppd-D1a	TS	Field	0.491317	Two Sample t-test	two.sided
VRN1	ppd-1	TS	Field	0.000886629	Two Sample t-test	two.sided
AP1-3	Ppd-D1a	VG	Field	0.00288607	Two Sample t-test	two.sided
AP1-3	ppd-1	VG	Field	0.158402	Two Sample t-test	two.sided
AP1-3	Ppd-D1a	DR	Field	0.600955	Two Sample t-test	two.sided
AP1-3	ppd-1	DR	Field	0.810306	Two Sample t-test	two.sided
AP1-3	Ppd-D1a	LP	Field	0.845049	Two Sample t-test	two.sided
AP1-3	ppd-1	LP	Field	0.011062	Two Sample t-test	two.sided
AP1-3	Ppd-D1a	TS	Field	0.32567	Two Sample t-test	two.sided
AP1-3	ppd-1	TS	Field	0.000478741	Two Sample t-test	two.sided
AP1-2	Ppd-D1a	VG	Field	0.0180328	Two Sample t-test	two.sided
AP1-2	ppd-1	VG	Field	0.187394	Two Sample t-test	two.sided
AP1-2	Ppd-D1a	DR	Field	0.119314	Two Sample t-test	two.sided
AP1-2	ppd-1	DR	Field	0.545155	Two Sample t-test	two.sided
AP1-2	Ppd-D1a	LP	Field	0.774484	Two Sample t-test	two.sided
AP1-2	ppd-1	LP	Field	0.014978	Two Sample t-test	two.sided
AP1-2	Ppd-D1a	TS	Field	0.422247	Two Sample t-test	two.sided
AP1-2	ppd-1	TS	Field	0.000328269	Two Sample t-test	two.sided
AGL6	Ppd-D1a	VG	Field	0.301999	Two Sample t-test	two.sided
AGL6	ppd-1	VG	Field	0.438832	Two Sample t-test	two.sided
AGL6	Ppd-D1a	DR	Field	0.228896	Two Sample t-test	two.sided
AGL6	ppd-1	DR	Field	0.469603	Two Sample t-test	two.sided
AGL6	Ppd-D1a	LP	Field	0.170446	Two Sample t-test	two.sided
AGL6	ppd-1	LP	Field	0.860761	Two Sample t-test	two.sided
AGL6	Ppd-D1a	TS	Field	0.0289779	Two Sample t-test	two.sided
AGL6	ppd-1	TS	Field	0.000234516	Two Sample t-test	two.sided
SOC1	Ppd-D1a	VG	Field	0.633972	Two Sample t-test	two.sided
SOC1	ppd-1	VG	Field	0.274241	Two Sample t-test	two.sided
SOC1	Ppd-D1a	DR	Field	0.0120271	Two Sample t-test	two.sided
SOC1	ppd-1	DR	Field	0.610336	Two Sample t-test	two.sided
SOC1	Ppd-D1a	LP	Field	0.956945	Two Sample t-test	two.sided
SOC1	ppd-1	LP	Field	0.0600316	Two Sample t-test	two.sided
SOC1	Ppd-D1a	TS	Field	0.706818	Two Sample t-test	two.sided
SOC1	ppd-1	TS	Field	0.142547	Two Sample t-test	two.sided
GNI	Ppd-D1a	VG	Field	#N/A	Two Sample t-test	two.sided
GNI	ppd-1	VG	Field	#N/A	Two Sample t-test	two.sided
GNI	Ppd-D1a	DR	Field	#N/A	Two Sample t-test	two.sided
GNI	ppd-1	DR	Field	#N/A	Two Sample t-test	two.sided
GNI	Ppd-D1a	LP	Field	0.341591	Two Sample t-test	two.sided
GNI	ppd-1	LP	Field	0.129527	Two Sample t-test	two.sided
GNI	Ppd-D1a	TS	Field	0.477234	Two Sample t-test	two.sided
GNI	ppd-1	TS	Field	0.00227521	Two Sample t-test	two.sided
GNI	Ppd-D1a	WA	Field	0.556359	Two Sample t-test	two.sided
GNI	ppd-1	WA	Field	0.127806	Two Sample t-test	two.sided
GNI	Ppd-D1a	GA	Field	0.118985	Two Sample t-test	two.sided
GNI	ppd-1	GA	Field	0.0962442	Two Sample t-test	two.sided
FT2	Ppd-D1a	VG	Field	0.33237	Two Sample t-test	two.sided
FT2	ppd-1	VG	Field	0.974915	Two Sample t-test	two.sided
FT2	Ppd-D1a	DR	Field	0.191539	Two Sample t-test	two.sided
FT2	ppd-1	DR	Field	0.380851	Two Sample t-test	two.sided
FT2	Ppd-D1a	LP	Field	0.0490401	Two Sample t-test	two.sided
FT2	ppd-1	LP	Field	0.984788	Two Sample t-test	two.sided
FT2	Ppd-D1a	TS	Field	0.79648	Two Sample t-test	two.sided
FT2	ppd-1	TS	Field	0.000800124	Two Sample t-test	two.sided
